# Multistage activity within a diverse set of epi-drugs against *Plasmodium falciparum* parasites

**DOI:** 10.1101/692913

**Authors:** Nanika Coetzee, Hilde von Grüning, Mariette van der Watt, Janette Reader, Lyn-Marié Birkholtz

## Abstract

The epigenome of the malaria parasite, *Plasmodium falciparum*, is associated with control of various essential processes in the parasite including control of proliferation of asexual development as well as sexual differentiation. The unusual nature of the epigenome has prompted investigations of the potential to target epigenetic modulators with novel chemotypes. Here, we explored the diversity associated with a library of 95 compounds, active against various epigenetic modifiers within cancerous cells, for activity against multiple stages of *P. falciparum* development. We show that *P. falciparum* is differentially susceptible to epigenetic perturbation during asexual and sexual development, with early stage gametocytes particularly sensitive to epi-drugs targeting both histone and non-histone epigenetic modifiers. Moreover, 4 compounds targeting histone acetylation and methylation, show potent multistage activity against asexual parasites, early and late stage gametocytes, with transmission-blocking potential. Overall, these results warrant further examination of the potential antimalarial properties of these hit compounds.
