## supplemental file 1 for "Multistage activity within a diverse set of epi-drugs against *Plasmodium falciparum* parasites"

### Sheet: Sheet1
	ASEXUAL						EG						LG
	5 µM	SEM	1 µM	SEM			5 uM	SD	1 uM	SD			5 uM	SD	1 uM	SD
BIX01294	100.798	0.519105	99.8346	0.48985		Chaetocin	101.986	1.38188	77.2947	5.38322		CAY10603	134.905	0.603587	100.188	3.31366
HC Toxin	100.036	0.550705	100.35	0.479957		CAY10603	90.0488	2.83962	62.0616	2.84151		Trichostatin A	130.142	7.3595	104.131	3.11802
UNC0638	100	0.31844	98.7939	0.833754		Oxamflatin	86.0461	2.07291	65.0247	8.76438		Oxamflatin	129.488	1.94248	78.635	4.57055
ITF 2357	100.135	0.640623	95.3364	1.60077		Trichostatin A	84.3994	3.27744	73.7271	1.48939		ITF 2357	118.375	4.38884	100.295	9.46381
Trichostatin A	99.5788	0.365824	95.2711	1.25397		ITF 2357	79.5502	3.76277	60.1228	5.24444		Chaetocin	81.4258	2.09438	66.6365	3.44167
SB 939	100.071	0.14312	88.4527	1.28287		HC Toxin	76.0785	2.18382	86.4699	9.74116		HC Toxin	76.084	5.52717	78.3936	4.79339
CAY10398	99.2217	0.407742	86.5653	1.79749		Tenovin-6	90.4892	8.89031	106.681	6.36942		Sirtinol	120.926	9.11743	119.797	6.88063
4-iodo-SAHA	99.7275	0.426045	79.7785	2.96077		BIX01294	83.7414	1.48097	80.3288	1.58267		C646	119.887	4.80234	107.145	15.3122
CAY10603	99.0299	0.716064	80.2055	1.73218		SAHA	77.7633	2.10143	62.3363	3.82127		3-amino Benzamide	114.304	7.32865	107.246	22.5381
SAHA	98.8245	0.410732	76.9186	3.49894		CAY10398	75.7667	2.04975	64.801	1.67802		BIX01294	89.5334	9.48142	25.2399	10.7815
M 344	98.8046	0.81279	79.5286	1.47338		Scriptaid	72.3377	5.92042	62.8212	8.41458		Scriptaid	89.3272	1.49025	29.291	5.66401
Pyroxamide	98.6449	0.441851	68.8768	3.18247		S-Adenosylhomocysteine	72.091	1.69703	63.6581	1.29145		SAHA	88.9515	3.81902	19.2318	4.84454
Sinefungin	94.6348	0.722218	56.9069	4.14408		UNC0638	90.162	2.83276	41.771	39.903		CAY10398	70.3527	16.6467	34.3703	6.47325
Ellagic Acid	100	0.59235	0.188847	7.29329		UNC1999	89.6541	2.20663	23.3118	17.456		PCI 34051	67.9395	4.42703	59.7859	8.3612
Scriptaid	90.0998	1.86954	33.1105	3.49541		(-)-Neplanocin A	69.6308	5.34217	48.5604	6.5842		M 344	67.416	2.24687	39.8442	5.52966
Tenovin-6	89.1762	6.61253	8.42777	1.37405		Nicotinamide	68.6853	1.31115	39.4134	27.7795		UNC1999	61.4898	8.87473	35.4616	13.9599
CBHA	82.0872	2.81506	13.4125	6.08545		5-Azacytidine	67.548	2.8747	66.7702	7.32216		Pyroxamide	49.3768	4.52108	9.07656	2.46047
3-Deazaneplanocin A	75.5455	3.49602	75.0401	3.02153		SB939	66.1309	1.13268	57.7864	8.65691		(+)-JQ1	47.8038	0.88991	4.6119	1.05615
(-)-Neplanocin A	74.4033	3.97256	31.1427	1.01947		Ellagic Acid	65.3655	5.92717	-16.8022	19.4977		UNC0638	46.469	1.90121	25.0059	16.1547
Suberohydroxamic Acid	64.4984	1.37623	-3.75213	1.6807		Suberohydroxamic Acid	65.1321	6.0351	27.9047	11.894		Isoliquiritigenin	37.9354	2.60445	-19.4472	7.3126
Oxamflatin	62.2386	11.0091	-5.62153	2.33752		GSK343	65.062	6.43843	-0.411646	11.9337		GSK343	32.3955	5.07524	15.4861	8.19555
Gemcitabine	59.0484	3.69919	32.8018	5.07359		4-iodo-SAHA	63.9556	2.53716	32.449	2.25062		S-Adenosylhomocysteine	32.3434	6.14338	19.1186	5.97503
Chidamide	56.89	10.0761	5.4069	3.27624		3-Deazaneplanocin A	63.1855	3.51564	60.8551	1.67382		SIRT1/2 Inhibitor IV	31.7495	19.1739	6.33386	1.87696
Chaetocin	43.4356	12.8732	10.0193	3.1372		JGB1741	61.8489	3.58267	27.9642	18.588		GSK-J4	27.8419	2.40284	31.3865	4.9026
GSK-J4	30.3063	10.8461	-0.585347	1.19161		Zebularine	61.3495	2.31128	1.06841	12.4297		CBHA	26.7412	5.84269	18.5315	4.49005
UNC1215	27.4105	18.9665	0.115421	8.20104		M 344	60.8883	3.34383	37.679	2.214		MI-2	26.1706	16.1989	-1.75865	16.9117
UNC0224	23.1601	9.62226	-1.53211	2.80615		CBHA	60.8351	3.15959	66.0876	5.14085		RSC-133	25.3203	5.69901	32.2036	5.25446
MI-2	22.377	1.89151	4.33739	1.75226		Pyroxamide	55.6734	2.54987	49.672	1.21822		BSI-201	24.6215	2.90397	-5.89397	15.2615
(-)-JQ1	13.8801	3.34405	5.92537	2.88787		CCG-100602	53.3508	1.5732	23.4637	16.7163		Bromosporine	22.8273	7.36241	18.2076	11.5325
Bromosporine	11.1775	11.2291	3.07631	3.05481		Gemcitabine	46.0456	2.3153	6.64987	10.5971		Anacardic Acid	22.7726	7.51275	18.2083	6.01949
PCI 34051	11.0422	2.18826	3.72961	3.29371		GSK-J4	41.4957	5.0335	-15.6015	6.1299		Pimelic Diphenylamide 106	18.1159	3.81397	25.3199	11.2464
Tenovin-1	8.84179	5.80178	3.92275	1.8434		UNC0224	36.8359	12.0769	-0.578584	11.1767		Ellagic Acid	17.085	12.2581	12.8994	9.4258
(+)-JQ1	8.08143	0.460448	4.52959	3.68087		Isoliquiritigenin	36.3483	1.27602	33.793	9.79381		Tenovin-6	14.3733	2.85587	56.8437	5.01095
GSK 343	3.64584	3.63932	-2.34109	1.9092		Phthalazinone pyrazole	29.4516	11.3794	13.1502	13.6991		4-iodo-SAHA	-20.3046	7.47837	41.5344	11.6478
I-CBP112	3.36588	0.865585	2.95322	5.74363		MS-275	26.32	10.4526	12.9653	3.36692		Daminozide	-18.1761	3.58154	25.0881	11.2552
1-Naphthoic Acid	2.0065	2.98375	4.79576	1.9419		I-CBP112	25.2527	9.30648	8.49164	6.78573		AGK2	14.2545	4.04607	10.1168	9.75581
Isoliquiritigenin	1.07094	16.0559	-2.28178	9.84609		AGK2	24.6678	6.22909	24.4924	3.69147		Sinefungin	13.9667	12.2487	10.3476	0.428151
Sodium Butyrate	0.825016	3.44739	1.33335	6.16219		RSC-133	24.4305	5.17516	13.2689	4.83258		PFI-3	13.3864	3.59334	12.6636	1.64563
Sodium 4-Phenylbutyrate	0.724544	3.08068	5.66777	2.94026		WDR5-0103	23.0483	17.8063	13.4235	19.17		MS-275	10.641	3.76085	3.53459	7.29128
BSI-201	0.505663	3.59003	5.4463	1.99514		Bromosporine	22.3698	9.47981	5.10119	4.08349		MI-nc	10.2443	10.6625	12.8333	2.63486
RSC-133	0.0524043	3.11658	0.13158	3.90198		PFI-3	19.1533	6.258	17.9885	6.30022		I-CBP112	8.96616	6.3566	2.83361	5.03459
Lomeguatrib	-0.331174	2.08549	2.09712	4.4336		Garcinol	17.1405	12.1436	9.68467	1.12044		Decitabine	7.83064	4.27869	22.4689	2.77123
GSK-J1	-0.596481	1.8647	1.2648	1.88849		2,4-DPD	16.9934	1.07345	18.5395	7.54662		GSK-J5	7.08017	9.70438	22.2193	12.7777
3-amino Benzamide	-0.610745	1.92167	1.948	5.80848		Chidamide	16.37	22.8795	17.8131	9.02557		Tenovin-1	6.93424	2.31553	5.81745	12.0161
Mirin	-0.815403	1.57633	6.39421	2.21512		1-Naphthoic Acid	13.03	7.40231	6.40732	6.07602		WDR5-0103	5.9524	1.99582	0.991149	6.75313
CCG-100602	-0.973693	1.54118	0.245741	2.09086		Suramin	11.2645	19.6046	11.3385	10.0034		KD 5170	5.58411	2.23008	27.1091	10.6408
Salermide	-1.04499	4.00234	6.06883	2.02546		CAY10591	10.7296	3.11915	11.0715	7.45531		SB939	5.36242	1.87526	25.3386	3.60972
Delphinidin	-1.15393	1.66389	0.240043	2.06578		Splitomicin	10.1471	13.7771	11.3458	14.5625		Mirin	5.2136	4.3345	12.9671	9.6134
DMOG	-1.20028	6.001	1.69267	0.991625		(+)-JQ1	9.39464	8.23875	-1.67129	7.57263		Salermide	4.16883	3.95822	11.7173	13.0987
C646	-1.26884	13.1584	-2.73744	8.3577		MI-2 (hydrochloride)	9.11099	4.7517	-12.6626	8.20405		5-Azacytidine	3.46973	10.6147	4.83527	4.24401
RG-108	-1.36404	2.34376	2.21134	0.350566		CAY10669	7.24137	6.19214	13.1721	9.03171		UNC0224	3.31315	3.8808	2.41149	21.0272
Cl-Amidine	-1.43975	0.291479	1.28859	1.7773		Tenovin-1	5.05025	5.41643	9.90147	8.8606		RG-108	2.18662	3.76424	2.28757	20.9767
GSK-J5	-1.63774	8.08718	2.88112	7.41129		UNC0321	4.99401	21.1561	-12.4965	8.36347		Chidamide	2.07795	2.08356	-4.86275	4.57661
2'3'5'-triacetyl-5-Azacytidine	-1.78395	5.87108	2.73592	5.47155		HNHA	4.73792	7.33763	37.9246	22.8475		Suberohydroxamic Acid	0.975363	6.66253	-6.81411	3.05091
IOX1	-2.43943	4.69165	2.31731	2.06306		AMI-1	4.56952	8.63662	-0.361836	20.0671		CAY10433	0.638074	2.55791	-9.46702	3.06031
JGB1741	-2.47938	4.90214	-1.05618	2.73473		2-PCPA	4.2955	4.2007	3.78936	10.3435		Gemcitabine	0.567281	5.02333	9.69693	10.4501
MI-nc	-2.72744	5.00927	0.660399	2.19913		EX-527	4.12294	6.94405	0.740418	7.20748		Garcinol	0.508361	5.42699	2.10825	4.00437
trans-Resveratrol	-2.93787	4.41679	3.08513	0.705569		KD 5170	4.11269	31.0919	-8.51326	25.6662		1-Naphthoic Acid	-27.2813	1.4112	19.5055	0.29289
CPTH2	-3.11513	4.55604	0.542155	3.9216		MI-nc	3.55151	8.2904	0.116436	8.9515		3-Deazaneplanocin A	0.497571	13.7028	16.6471	5.10586
Anacardic Acid	-3.25041	6.74611	0.527268	5.13423		Octyl-α-ketoglutarate	2.35536	8.61275	11.3302	3.53023		Cl-Amidine	0.35518	8.76513	-25.2122	7.72424
HNHA	-3.33311	1.52125	-0.724179	1.72532		Cl-Amidine	1.79368	12.7255	5.47648	11.8638		(-)-JQ1	-0.808777	2.09935	-6.05206	11.8357
S-Adenosylhomocysteine	-3.42785	2.58755	1.07397	1.1996		Delphinidin	0.492279	1.29145	-5.46223	11.8835		HNHA	-2.52529	4.36669	-9.9535	1.80099
2,4-DPD	-3.54265	4.1701	0.850976	0.106066		(-)-JQ1	-0.48741	9.32127	-6.26543	10.6637		Octyl-α-ketoglutarate	-3.10027	2.88502	3.91256	5.64003
GSK-J2	-3.78965	1.59449	0.446472	1.70986		Sinefungin	-1.91174	6.92071	-3.28007	12.6549		CAY10669	-3.64576	6.71927	-5.26247	4.82833
PFI-1	-3.92876	1.82316	-4.91922	2.59694		Salermide	-2.6877	7.67968	-8.82455	16.8693		CCG-100602	-4.02315	5.97422	-5.60076	8.9486
SIRT1/2 Inhibitor IV	-4.04092	1.76976	-0.380279	4.49358		trans-Resveratrol	-5.46455	1.67796	3.74281	9.2239		(-)-Neplanocin A	-4.75082	6.91771	-12.7824	7.36457
CAY10669	-4.05359	0.380574	-0.957921	1.76417		SIRT1/2 Inhibitor IV	-5.87886	5.96074	-3.74845	14.9493		2,4-DPD	-4.95928	3.12816	-9.22372	3.09371
Valproic Acid	-4.07099	3.82718	-1.98942	4.52535		Sodium 4-Phenylbutyrate	-6.02262	9.20821	3.95466	15.5755		2-PCPA	-6.24956	9.00258	-7.82387	6.24878
AGK2	-4.15164	3.89522	4.84843	1.38597		PCI 34051	-6.04	3.91878	-16.6844	14.2061		Sodium Butyrate	-6.33094	5.09852	-1.88049	13.8278
KD 5170	-4.1584	1.99447	2.75371	2.72716		PFI-1	-6.10501	4.61097	5.53376	5.12257		Splitomicin	-7.50378	3.08437	9.51286	10.901
Phthalazinone pyrazole	-4.31757	6.26545	-5.43986	7.12474		Pimelic Diphenylamide 106	-6.51449	2.86337	-6.94239	6.79603		IOX1	-7.97273	3.04659	0.301148	13.0417
Zebularine	-4.36781	0.696081	0.529621	3.1323		CAY10433	-7.00075	9.69956	-7.66623	8.14413		GSK-J1	-8.2182	7.21603	3.30135	6.77461
UNC1999	-4.41477	0.306984	0.901065	4.7428		UNC1215	-7.066	11.0674	-3.61389	14.4037		EX-527	-8.36134	15.7556	-9.09664	7.90818
Sirtinol	-4.43735	5.50856	2.61921	2.42122		BSI-201	-8.59628	4.51358	-3.28232	11.5235		Valproic Acid	-8.73527	2.21319	0.191653	11.4213
F-Amidine	-4.4387	1.86387	-1.30284	2.61812		DMOG	-8.96451	8.32048	-0.203015	10.2739		DMOG	-9.3985	8.49973	-12.8622	14.1915
PFI-3	-4.69567	4.7214	1.78655	0.263391		Piceatannol	-9.4936	1.66646	-6.35975	1.73752		Lomeguatrib	-9.48971	5.906	0.839775	3.11926
Nicotinamide	-4.70364	1.00072	-4.38227	3.08767		Lomeguatrib	-10.6403	7.15407	-1.38211	9.48703		N-Oxalylglycine	-9.80448	1.66257	-8.52678	5.45586
CAY10591	-4.88626	5.70731	-0.973486	4.84535		F-Amidine	-10.9724	5.8233	-5.76115	15.2209		GSK-J2	-9.94453	8.82658	-5.5108	5.17747
UNC0321	-5.13578	3.15222	-2.04163	2.57362		RG-108	-11.9767	14.5337	-2.33262	12.9321		CAY10591	-10.8545	7.63414	-12.547	4.7388
Splitomicin	-5.50516	7.5905	6.18417	1.32354		2',3',5'-triacetyl-5-Azacytidine	-12.699	3.50066	-11.8438	8.96905		Sodium 4-Phenylbutyrate	-11.0431	5.87619	-4.61713	8.91313
Daminozide	-5.5975	2.98341	-0.493106	1.93434		Decitabine	-13.9519	12.8306	-9.983	10.9589		AMI-1	-11.2625	8.7276	-5.41341	0.552938
Suramin	-6.69065	1.77718	-1.47204	2.29047		Sirtinol	-14.1434	15.3465	-15.3601	16.2291		Nicotinamide	-11.4022	6.16322	-9.18623	9.18894
5-Azacytidine	-6.87641	1.70367	-6.0499	1.9267		CPTH2	-14.2596	9.30071	-13.2853	11.5425		UNC1215	-12.4891	6.61945	-11.9904	7.33497
Octyl-α-ketoglutarate	-6.92304	2.93042	0.600611	1.96635		IOX1	-15.1966	4.11525	-14.0713	12.4849		Phthalazinone pyrazole	-12.5831	6.51009	-5.4137	14.1782
Piceatannol	-7.11887	4.56127	-3.70593	5.47737		Sodium Butyrate	-16.3418	9.55458	-15.0916	13.7288		UNC0321	-14.1077	7.32028	-12.9949	7.99355
EX-527	-7.25844	5.56854	-3.66059	6.63557		N-Oxalylglycine	-16.8365	12.5634	-1.14673	19.624		trans-Resveratrol	-14.3614	5.31353	-15.0055	7.62103
2-PCPA	-7.60492	3.90381	-4.79582	6.62465		Daminozide	-17.4538	1.83197	-9.86331	12.1766		Piceatannol	-14.7259	8.54632	-22.27	4.37293
Garcinol	-8.15795	6.06596	-3.26529	12.1652		Valproic Acid	-18.8714	7.89025	-15.2051	16.2624		Zebularine	-14.7431	8.84053	-18.4162	8.79144
AMI-1	-9.45008	4.61132	-0.106825	6.53891		GSK-J2	-21.4125	4.38285	-35.1605	12.5107		F-Amidine	-15.3949	4.75105	-22.1706	2.03627
CAY10433	-9.90284	6.29124	-4.61443	5.98687		Anacardic Acid	-22.4745	0.78774	-18.5775	11.5887		2',3',5'-triacetyl-5-Azacytidine	-17.0438	5.30882	-21.8021	12.2258
Pimelic Diphenylamide 106	-10.29	3.61539	0.261905	3.87184		Mirin	-26.8874	7.75539	-27.7794	6.3028		JGB1741	-22.2251	7.21015	-24.7427	5.29752
N-Oxalylglycine	-10.507	6.70951	-0.814628	3.65468		3-amino Benzamide	-28.2994	12.4814	-18.2363	10.4711		PFI-1	-23.1716	1.57635	-11.5171	26.705
MS-275	-11.7024	3.56026	-1.35874	2.01904		GSK-J1	-28.5252	8.0409	-5.30162	10.8003		CPTH2	-25.5519	7.64902	-16.9666	12.3185
Decitabine	-11.8738	4.1248	-8.15728	4.67127		GSK-J5	-33.7192	2.45692	-27.9648	12.9398		Suramin	-27.3793	7.27651	-20.2982	13.7836
WDR5-0103	-17.4363	7.68887	-4.45789	2.00208		C646	-35.6357	3.52076	-46.376	7.9127		Delphinidin	-34.748	15.3931	-12.3615	13.5295
